# Single-cell gene regulatory network analysis reveals new melanoma cell states and transition trajectories during phenotype switching

**DOI:** 10.1101/715995

**Authors:** Jasper Wouters, Zeynep Kalender-Atak, Liesbeth Minnoye, Katina I. Spanier, Maxime De Waegeneer, Carmen Bravo González-Blas, David Mauduit, Kristofer Davie, Gert Hulselmans, Ahmad Najem, Michael Dewaele, Florian Rambow, Samira Makhzami, Valerie Christiaens, Frederik Ceyssens, Ghanem Ghanem, Jean-Christophe Marine, Suresh Poovathingal, Stein Aerts

## Abstract

Melanoma is notorious for its cellular heterogeneity, which is at least partly due to its ability to transition between alternate cell states. Similarly to EMT, melanoma cells with a melanocytic phenotype can switch to a mesenchymal-like phenotype. However, scattered emerging evidence indicates that additional, intermediate state(s) may exist. In order to search for such new melanoma states and decipher their underlying gene regulatory network (GRN), we extensively studied ten patient-derived melanoma cultures by single-cell RNA-seq of >39,000 cells. Although each culture exhibited a unique transcriptome, we identified shared gene regulatory networks that underlie the extreme melanocytic and mesenchymal cell states, as well as one (stable) intermediate state. The intermediate state was corroborated by a distinct open chromatin landscape and governed by the transcription factors EGR3, NFATC2, and RXRG. Single-cell migration assays established that this “transition” state exhibits an intermediate migratory phenotype. Through a dense time-series sampling of single cells and dynamic GRN inference, we unraveled the sequential and recurrent arrangement of transcriptional programs at play during phenotype switching that ultimately lead to the mesenchymal cell state. We provide the scRNA-Seq data with 39,263 melanoma cells on our SCope platform and the ATAC-seq data on a UCSC hub to jointly serve as a resource for the melanoma field. Together, this exhaustive analysis of melanoma cell state diversity indicates that additional states exists between the two extreme melanocytic and mesenchymal-like states. The GRN we identified may serve as a new putative target to prevent the switch to mesenchymal cell state and thereby, acquisition of metastatic and drug resistant potential.
