## Supplementary Tables for "Single-cell gene regulatory network analysis reveals new melanoma cell states and transition trajectories during phenotype switching"

### Sheet: S1
Supplementary Table S1. Summary statistics of cell quality filtering
Sample	Technique	* Estimated Number of Cells before filtering	Number of Cells after quality filtering	Median Genes per Cell	Median UMI Counts per Cell	median % mitochondrial reads	UMI count matrix @GEO
A375 Baseline	10x	566	566	3761	20631.5	3.87746	https://www.ncbi.nlm.nih.gov/geo/download/?acc=GSM3946506&format=file&file=GSM3946506_10x_A375_BL.tsv.gz
MM001 Baseline	10x	428	427	3586	16680	8.01592	https://www.ncbi.nlm.nih.gov/geo/download/?acc=GSM3946506&format=file&file=GSM3946506_10x_MM001_BL.tsv.gz
MM011 Baseline	10x	319	318	3370	16411.5	6.12659	https://www.ncbi.nlm.nih.gov/geo/download/?acc=GSM3946506&format=file&file=GSM3946506_10x_MM011_BL.tsv.gz
MM029 Baseline	10x	457	456	4544	29326	4.85583	https://www.ncbi.nlm.nih.gov/geo/download/?acc=GSM3946506&format=file&file=GSM3946506_10x_MM029_BL.tsv.gz
MM031 Baseline	10x	461	460	3794.5	20794	6.47474	https://www.ncbi.nlm.nih.gov/geo/download/?acc=GSM3946506&format=file&file=GSM3946506_10x_MM031_BL.tsv.gz
MM047 Baseline	10x	322	322	3634.5	19416	3.41342	https://www.ncbi.nlm.nih.gov/geo/download/?acc=GSM3946506&format=file&file=GSM3946506_10x_MM047_BL.tsv.gz
MM099 Baseline	10x	465	464	3868	20239.5	4.41431	https://www.ncbi.nlm.nih.gov/geo/download/?acc=GSM3946506&format=file&file=GSM3946506_10x_MM099_BL.tsv.gz
MM074 Baseline	10x	385	383	3003	14414	6.84014	https://www.ncbi.nlm.nih.gov/geo/download/?acc=GSM3946506&format=file&file=GSM3946506_10x_MM074_BL.tsv.gz
MM074 NTC 72h	10x	1970	1925	3587	19624	6.17129	https://www.ncbi.nlm.nih.gov/geo/download/?acc=GSM3946507&format=file&file=GSM3946507_10x_MM074_NTC.tsv.gz
MM074 SOX10-KD 24h	10x	1280	1269	4163	21819	3.76192	https://www.ncbi.nlm.nih.gov/geo/download/?acc=GSM3946508&format=file&file=GSM3946508_10x_MM074_SOX10_24h. tsv.gz
MM074 SOX10-KD 48h	10x	901	884	4041	21521	4.19579	https://www.ncbi.nlm.nih.gov/geo/download/?acc=GSM3946509&format=file&file=GSM3946509_10x_MM074_SOX10_48h.tsv.gz
MM074 SOX10-KD 72h	10x	3715	3177	3316	18670	4.95264	https://www.ncbi.nlm.nih.gov/geo/download/?acc=GSM3946510&format=file&file=GSM3946510_10x_MM074_SOX10_72h.tsv.gz
MM087 Baseline	10x	453	452	3823.5	18359	6.35168	https://www.ncbi.nlm.nih.gov/geo/download/?acc=GSM3946506&format=file&file=GSM3946506_10x_MM087_BL.tsv.gz
MM087 NTC 72h	10x	2537	2476	4644	21852	4.68921	https://www.ncbi.nlm.nih.gov/geo/download/?acc=GSM3946511&format=file&file=GSM3946511_10x_MM087_NTC.tsv.gz
MM087 SOX10-KD 24h	10x	1021	1017	4671	23066	3.4854	https://www.ncbi.nlm.nih.gov/geo/download/?acc=GSM3946508&format=file&file=GSM3946508_10x_MM087_SOX10_24h. tsv.gz
MM087 SOX10-KD 48h	10x	1531	1527	4121	18335	3.18606	https://www.ncbi.nlm.nih.gov/geo/download/?acc=GSM3946509&format=file&file=GSM3946509_10x_MM087_SOX10_48h.tsv.gz
MM087 SOX10-KD 72h	10x	3144	3111	4111	18870	4.39299	https://www.ncbi.nlm.nih.gov/geo/download/?acc=GSM3946512&format=file&file=GSM3946512_10x_MM087_SOX10_72h.tsv.gz
MM087 SOX10-KD Timeline	10x	4274	4265	4877	27131	6.03063	https://www.ncbi.nlm.nih.gov/geo/download/?acc=GSM3946514&format=file&file=GSM3946514_10x_MM087_TL.tsv.gz
MM057 Baseline	10x	478	475	3419	15353	6.51549	https://www.ncbi.nlm.nih.gov/geo/download/?acc=GSM3946506&format=file&file=GSM3946506_10x_MM057_BL.tsv.gz
MM057 NTC 72h	10x	2187	2173	4022	19811	7.07569	https://www.ncbi.nlm.nih.gov/geo/download/?acc=GSM3946507&format=file&file=GSM3946507_10x_MM057_NTC.tsv.gz
MM057 SOX10-KD 24h	10x	1398	1395	4333	19321	5.32433	https://www.ncbi.nlm.nih.gov/geo/download/?acc=GSM3946508&format=file&file=GSM3946508_10x_MM057_SOX10_24h. tsv.gz
MM057 SOX10-KD 48h	10x	932	931	4015	17157	4.72882	https://www.ncbi.nlm.nih.gov/geo/download/?acc=GSM3946509&format=file&file=GSM3946509_10x_MM057_SOX10_48h.tsv.gz
MM057 SOX10-KD 72h	10x	4472	4464	3654.5	16079.5	2.89252	https://www.ncbi.nlm.nih.gov/geo/download/?acc=GSM3946513&format=file&file=GSM3946513_10x_MM057_SOX10_72h.tsv.gz
MM057 SOX10-KD Timeline	10x	2834	2817	5153	29142	6.24376	https://www.ncbi.nlm.nih.gov/geo/download/?acc=GSM3946515&format=file&file=GSM3946515_10x_MM057_TL.tsv.gz
MM057 Baseline	Drop-seq	774	773	3183	7948	4.8719	https://www.ncbi.nlm.nih.gov/geo/download/?acc=GSM3946516&format=file&file=GSM3946516_DropSeq_MM057_BL.tsv.gz
MM057 NTC 72h	Drop-seq	399	379	2448	6344	5.28522	https://www.ncbi.nlm.nih.gov/geo/download/?acc=GSM3946517&format=file&file=GSM3946517_DropSeq_MM057_NTC.tsv.gz
MM057 SOX10-KD 72h	Drop-seq	1133	1126	1779	3862	3.70614	https://www.ncbi.nlm.nih.gov/geo/download/?acc=GSM3946518&format=file&file=GSM3946518_DropSeq_MM057_SOX10_KD.tsv.gz
sum		38836	38032
* for mixed 10x runs: after demultiplexing with demuxlet and removal of ambiguous cells

### Sheet: S2
Supplementary Table S2. Sequencing details and summary statistics of single-cell sequencing runs.
	Sequencing parameters							CellRanger / Drop-seq metrics
Sequencing Run	Technique	Machine	read 1 [bp]	index 1 (i7) [bp]	index 2 (i5) [bp]	read 2 [bp]	GEO sample accession	CellRanger Version	Estimated Number of Cells	Mean Reads per Cell	Median Genes per Cell	Number of Reads	Valid Barcodes	** Reads Mapped Confidently to Transcriptome	Reads Mapped Confidently to Exonic Regions	Reads Mapped Confidently to Intronic Regions	Reads Mapped Confidently to Intergenic Regions	Reads Mapped Antisense to Gene	Sequencing Saturation	Q30 Bases in Barcode	Q30 Bases in RNA Read	Q30 Bases in Sample Index	Q30 Bases in UMI	Fraction Reads in Cells	Total Genes Detected	Median UMI Counts per Cell
Baselines (10 mixed) *	10x	NextSeq500	27	8	8	48		1.3.1	4558	11527	1795	52540709	0.982	0.623	0.651	0.118	0.028		0.129	0.979	0.836		0.974	0.927	20915	5223
	10x	HiSeq4000	36	8	8	88
		combined sequencing runs					GSM3946506	1.3.1	4574	56447	3712	258191570	0.983	0.694	0.73	0.142	0.035		0.41	0.983	0.89		0.982	0.922	23096	19125
SOX10-KD 72h (MM057)	10x	HiSeq4000	36	8	8	88		1.3.1	4473	34533	2949	154467652	0.985	0.578	0.617	0.192	0.045		0.386	0.986	0.76		0.984	0.974	20774	11002
	10x	HiSeq4000	36	8	8	88
		combined sequencing runs					GSM3946513	1.3.1	4472	56381	3654	252136401	0.984	0.588	0.627	0.194	0.045		0.452	0.984	0.794		0.983	0.968	21603	16061
SOX10-KD 72h (MM074)	10x	HiSeq4000	36	8	8	88		1.3.1	3682	35987	2596	132505744	0.985	0.592	0.626	0.165	0.036		0.321	0.987	0.759		0.985	0.805	20096	12029
	10x	HiSeq4000	36	8	8	88
		combined sequencing runs					GSM3946510	1.3.1	3715	54037	3197	200749961	0.984	0.605	0.64	0.168	0.036		0.358	0.986	0.793		0.985	0.802	20864	17326
SOX10-KD 72h (MM087)	10x	NextSeq500	51	6	8	26		1.3.1	3091	45531	3767	140737918	0.975	0.554	0.584	0.139	0.033		0.224	0.965	0.741	0.917	0.96	0.888	22207	15933
	10x	HiSeq4000	36	8	8	88
		combined sequencing runs					GSM3946512	1.3.1	3144	55453	4096	174344663	0.975	0.573	0.606	0.147	0.034		0.277	0.968	0.778		0.965	0.888	22549	18721
SOX10-KD 48h (3 mixed) *	10x	HiSeq4000	27	8	-	98		2.0.2	3447	34674	3327	119522489	0.98	0.627	0.662	0.154	0.034	0.069	0.243	0.983	0.752		0.982	0.85	21216	12941
	10x	HiSeq4000	26	8	-	98		2.0.2	3447	21454	2550	73952822	0.98	0.598	0.63	0.147	0.034	0.069	0.194	0.977	0.697		0.977	0.853	20287	8192
		combined sequencing runs					GSM3946509	2.0.2	3447	56128	4068	193475311	0.98	0.616	0.65	0.152	0.034	0.069	0.306	0.981	0.731		0.981	0.851	22054	18856
SOX10-KD 24h (3 mixed) *	10x	HiSeq4000	27	8	-	98		2.0.0	3781	36109	3480	136529741	0.98	0.618	0.652	0.145	0.033	0.059	0.245	0.982	0.707		0.982	0.859	21177	14023
	10x	HiSeq4000	26	8	-	98		2.0.0	3785	26088	2864	98745944	0.98	0.577	0.609	0.137	0.033	0.059	0.204	0.978	0.646		0.978	0.855	20513	9947
		combined sequencing runs					GSM3946508	2.0.2	3788	62110	4320	235275685	0.98	0.601	0.634	0.142	0.033	0.059	0.315	0.98	0.682		0.98	0.858	22066	21257
NTC 72h (MM087)	10x	NextSeq500	51	6	8	26		1.3.1	2485	51133	4395	127066039	0.975	0.601	0.633	0.132	0.031		0.211	0.965	0.749	0.918	0.96	0.858	21586	19511
	10x	HiSeq4000	36	8	8	88
		combined sequencing runs					GSM3946511	1.3.1	2537	57699	4624	146382976	0.975	0.612	0.645	0.136	0.031		0.245	0.967	0.775		0.963	0.86	21798	21627
NTC 72h (MM074-MM057 mix) *	10x	HiSeq4000	36	8	8	88	GSM3946507	1.3.1	4167	66241	3769	276029862	0.983	0.662	0.699	0.16	0.034		0.473	0.98	0.873		0.978	0.903	22134	19625
SOX10-KD_Timeline (MM057)	10x	HiSeq4000	36	8	8	88	GSM3946515	2.0.0	2834	114931	5149	325717062	0.98	0.644	0.68	0.186	0.041	0.053	0.508	0.985	0.861	0.819	0.986	0.897	21855	29096
SOX10-KD_Timeline (MM087)	10x	HiSeq4000	36	8	8	88	GSM3946514	2.0.0	4274	89527	4873	382640998	0.976	0.646	0.686	0.202	0.039	0.056	0.459	0.984	0.869	0.808	0.984	0.949	22293	27116
Baseline (MM057)	Drop-seq	NextSeq500	51	6	8	26						26504909		0.7966
	Drop-seq	NextSeq500	56	6	8	21						22928920		0.8161
		combined sequencing runs					GSM3946516		774	14588	3204	49433829		0.8057											20802	7968
NTC 72h (MM057)	Drop-seq	NextSeq500	51	6	8	26	GSM3946517		399	67309	2418	130816670		0.632											19253	6088
SOX10-KD 72h (MM057)	Drop-seq	NextSeq500	51	6	8	26	GSM3946518		1133	25522	1794	137329430		0.5825											21637	3884
* indicates a 10x run containing cells from different melanoma lines
** Drop-seq data: Uniquely mapped reads as reported by STAR

### Sheet: S3
Supplementary Table S3. Custom primers used for library preparation and sequencing
Description	Sequence/Name
Library preparation primer 1	Nextera Index 2 (i5) adapter (Illumina)
Library preparation primer 2	CAAGCAGAAGACGGCATACGAGATTCGGGAGCCTGTCCGCGGAAGCAGTGGTATCAACGCAGAGT*A*C
Custom sequencing primer 1	GCCTGTCCGCGGAAGCAGTGGTATCAACGCAGAGTAC	Custom Read 1
Custom sequencing primer 2	GTACTCTGCGTTGATACCACTGCTTCCGCGGACAGGC	Custom Index 2
